# Biologically informed deep neural network for prostate cancer classification and discovery

**DOI:** 10.1101/2020.12.08.416446

**Authors:** Haitham A. Elmarakeby, Justin Hwang, David Liu, Saud H. AlDubayan, Keyan Salari, Camden Richter, Taylor E Arnoff, Jihye Park, William C. Hahn, Eliezer Van Allen

## Abstract

Determination of molecular features that mediate clinically aggressive phenotypes in prostate cancer (PrCa) remains a major biological and clinical challenge. Here, we developed a biologically informed deep learning model (P-NET) to stratify PrCa patients by treatment resistance state and evaluate molecular drivers of treatment resistance for therapeutic targeting through complete model interpretability. Using a molecular cohort of 1,238 prostate cancers, we demonstrated that P-NET can predict cancer state using molecular data that is superior to other modeling approaches. Moreover, the biological interpretability within P-NET revealed established and novel molecularly altered candidates, such as *MDM4* and *FGFR1*, that were implicated in predicting advanced disease and validated *in vitro*. Broadly, biologically informed fully interpretable neural networks enable preclinical discovery and clinical prediction in prostate cancer and may have general applicability across cancer types.
