## Supplementary Data S3 for "Biologically informed deep neural network for prostate cancer classification and discovery"

### Sheet: sgRNA Data
sgGFP	sgMDM4-1	sgMDM4-2			pVal
1.01961	0.54902	0.42157		TTEST control to sg1	6.28886e-09
0.98039	0.51961	0.51961		TTEST control to sg2	3.49194e-10
0.994595	0.35027	0.313514		TTEST sg1 to sg1	0.245521
0.964324	0.339459	0.268108
1.03351	0.339459	0.257297
1.00757	0.354595	0.315676
1	0.2	0.266667

### Sheet: RO drug curves
	LNCaP						PC3						DU145
RO-5963	1	2	3	4	5	6	1	2	3	4	5	6	1	2	3	4	5	6
0.001	1	1	1	1	1	1	1	1	1	1	1	1	1	1	1	1	1	1
0.08	1.16779	1.19463	0.806452	0.965368	1.14414	1.24026	0.842105	1.07965	1.18803	1	0.884298	0.828767	0.882353	0.837438	0.995192	1.35526	1.04906	0.8
0.4	0.912752	0.986577	1.01936	0.757576	0.90991	1.59091	0.879699	1.41593	1.01709	1.07563	1.31405	0.828767	0.995098	1.08374	0.802885	1.56579	0.962264	0.817857
2	0.543624	0.496644	0.406452	0.593074	0.486486	0.727273	0.736842	1.15044	1.01709	0.789916	0.991736	0.780822	1.04902	1.05419	1.07692	1.51974	1.01132	0.732143
10	0.040268	0.087248	0.077419	0.116883	0.058559	0.084416	0.819549	1.28319	0.982906	1.15126	0.917355	0.616438	0.901961	1.17734	0.889423	1.32237	1.03019	0.953571
50	0.040268	0.006711	0.025806	0.034632	0.018018	0.019481	0.015038	0.017699	0.034188	0.201681	0.206612	0.068493	0.009804	0.009852	0.024038	0.282895	0.192453	0.103571
