## Supplementary Data S4 for "Biologically informed deep neural network for prostate cancer classification and discovery"

Cancer.Type.Detailed	Patient.ID	PFS	PFS.time
Prostate Adenocarcinoma	TCGA-V1-A8MK	0	508
Prostate Adenocarcinoma	TCGA-HC-8260	0	686
Prostate Adenocarcinoma	TCGA-EJ-7125	0	2850
Prostate Adenocarcinoma	TCGA-G9-7523	0	857
Prostate Adenocarcinoma	TCGA-EJ-5512	0	1733
Prostate Adenocarcinoma	TCGA-EJ-8469	1	1925
Prostate Adenocarcinoma	TCGA-HC-7744	0	531
Prostate Adenocarcinoma	TCGA-KK-A6E7	1	925
Prostate Adenocarcinoma	TCGA-YL-A9WJ	1	1476
Prostate Adenocarcinoma	TCGA-HC-A48F	0	680
Prostate Adenocarcinoma	TCGA-J4-8200	0	1218
Prostate Adenocarcinoma	TCGA-HC-8213	0	589
Prostate Adenocarcinoma	TCGA-XJ-A9DQ	0	91
Prostate Adenocarcinoma	TCGA-EJ-5510	0	1887
Prostate Adenocarcinoma	TCGA-HC-8261	0	546
Prostate Adenocarcinoma	TCGA-CH-5769	0	62
Prostate Adenocarcinoma	TCGA-V1-A9OF	0	1184
Prostate Adenocarcinoma	TCGA-VN-A88O	0	481
Prostate Adenocarcinoma	TCGA-EJ-5516	0	1889
Prostate Adenocarcinoma	TCGA-EJ-7793	0	114
Prostate Adenocarcinoma	TCGA-G9-7522	0	1078
Prostate Adenocarcinoma	TCGA-J4-8198	0	614
Prostate Adenocarcinoma	TCGA-HC-7230	0	1001
Prostate Adenocarcinoma	TCGA-HC-7750	0	522
Prostate Adenocarcinoma	TCGA-HC-8259	0	924
Prostate Adenocarcinoma	TCGA-EJ-5494	0	1477
Prostate Adenocarcinoma	TCGA-EJ-5502	0	1171
Prostate Adenocarcinoma	TCGA-KK-A6DY	0	4295
Prostate Adenocarcinoma	TCGA-EJ-5503	0	1391
Prostate Adenocarcinoma	TCGA-2A-A8VL	0	621
Prostate Adenocarcinoma	TCGA-EJ-7318	1	380
Prostate Adenocarcinoma	TCGA-EJ-AB27	0	145
Prostate Adenocarcinoma	TCGA-G9-6351	0	2048
Prostate Adenocarcinoma	TCGA-EJ-5522	0	2079
Prostate Adenocarcinoma	TCGA-EJ-A8FO	0	282
Prostate Adenocarcinoma	TCGA-HC-A6HY	0	134
Prostate Adenocarcinoma	TCGA-XJ-A83G	0	1461
Prostate Adenocarcinoma	TCGA-HC-7079	1	380
Prostate Adenocarcinoma	TCGA-XJ-A9DX	0	973
Prostate Adenocarcinoma	TCGA-2A-A8VV	0	671
Prostate Adenocarcinoma	TCGA-FC-7708	0	864
Prostate Adenocarcinoma	TCGA-G9-6370	0	1156
Prostate Adenocarcinoma	TCGA-G9-7521	0	942
Prostate Adenocarcinoma	TCGA-HC-7747	0	748
Prostate Adenocarcinoma	TCGA-HC-7817	0	928
Prostate Adenocarcinoma	TCGA-HC-A6AO	0	530
Prostate Adenocarcinoma	TCGA-EJ-7792	0	1396
Prostate Adenocarcinoma	TCGA-EJ-A46D	0	626
Prostate Adenocarcinoma	TCGA-J4-A6M7	0	512
Prostate Adenocarcinoma	TCGA-M7-A720	0	384
Prostate Adenocarcinoma	TCGA-QU-A6IO	0	3716
Prostate Adenocarcinoma	TCGA-EJ-7797	0	983
Prostate Adenocarcinoma	TCGA-G9-6498	1	1342
Prostate Adenocarcinoma	TCGA-HC-8256	0	860
Prostate Adenocarcinoma	TCGA-EJ-7788	0	859
Prostate Adenocarcinoma	TCGA-FC-A5OB	0	680
Prostate Adenocarcinoma	TCGA-G9-A9S0	1	423
Prostate Adenocarcinoma	TCGA-HC-7213	1	170
Prostate Adenocarcinoma	TCGA-HC-7819	0	543
Prostate Adenocarcinoma	TCGA-VN-A88R	1	512
Prostate Adenocarcinoma	TCGA-EJ-7785	0	1177
Prostate Adenocarcinoma	TCGA-G9-6378	0	1155
Prostate Adenocarcinoma	TCGA-J4-A67L	0	770
Prostate Adenocarcinoma	TCGA-KC-A7F5	0	91
Prostate Adenocarcinoma	TCGA-KK-A6E2	0	5024
Prostate Adenocarcinoma	TCGA-2A-A8W1	0	112
Prostate Adenocarcinoma	TCGA-EJ-5507	0	1457
Prostate Adenocarcinoma	TCGA-HC-7821	0	956
Prostate Adenocarcinoma	TCGA-V1-A9Z7	0	874
Prostate Adenocarcinoma	TCGA-KC-A4BN	0	1815
Prostate Adenocarcinoma	TCGA-M7-A71Y	0	493
Prostate Adenocarcinoma	TCGA-CH-5765	0	700
Prostate Adenocarcinoma	TCGA-CH-5766	0	31
Prostate Adenocarcinoma	TCGA-EJ-5501	0	1365
Prostate Adenocarcinoma	TCGA-EJ-5511	0	1476
Prostate Adenocarcinoma	TCGA-EJ-5517	0	1889
Prostate Adenocarcinoma	TCGA-G9-6332	1	1180
Prostate Adenocarcinoma	TCGA-G9-6354	0	2066
Prostate Adenocarcinoma	TCGA-G9-6369	0	1215
Prostate Adenocarcinoma	TCGA-HC-7737	0	1090
Prostate Adenocarcinoma	TCGA-HC-A6HX	0	38
Prostate Adenocarcinoma	TCGA-HI-7169	0	2684
Prostate Adenocarcinoma	TCGA-J4-A67M	0	941
Prostate Adenocarcinoma	TCGA-KC-A4BO	0	607
Prostate Adenocarcinoma	TCGA-KK-A8IM	0	1915
Prostate Adenocarcinoma	TCGA-EJ-A65B	0	710
Prostate Adenocarcinoma	TCGA-G9-A9S7	0	728
Prostate Adenocarcinoma	TCGA-HC-8266	0	473
Prostate Adenocarcinoma	TCGA-KK-A59X	1	2233
Prostate Adenocarcinoma	TCGA-KK-A8I7	1	1088
Prostate Adenocarcinoma	TCGA-ZG-A9ND	0	410
Prostate Adenocarcinoma	TCGA-2A-AAYU	0	615
Prostate Adenocarcinoma	TCGA-HC-8258	0	847
Prostate Adenocarcinoma	TCGA-ZG-A8QX	0	442
Prostate Adenocarcinoma	TCGA-EJ-5498	0	1720
Prostate Adenocarcinoma	TCGA-EJ-A7NF	0	250
Prostate Adenocarcinoma	TCGA-EJ-A7NH	0	474
Prostate Adenocarcinoma	TCGA-KK-A7AZ	0	1519
Prostate Adenocarcinoma	TCGA-CH-5741	0	395
Prostate Adenocarcinoma	TCGA-EJ-5526	1	537
Prostate Adenocarcinoma	TCGA-HC-7212	0	870
Prostate Adenocarcinoma	TCGA-HC-A4ZV	0	23
Prostate Adenocarcinoma	TCGA-HI-7171	1	1329
Prostate Adenocarcinoma	TCGA-KK-A59Y	0	1968
Prostate Adenocarcinoma	TCGA-V1-A9O9	0	2870
Prostate Adenocarcinoma	TCGA-V1-A9OX	0	1134
Prostate Adenocarcinoma	TCGA-XK-AAJ3	0	1262
Prostate Adenocarcinoma	TCGA-2A-A8VO	0	1701
Prostate Adenocarcinoma	TCGA-2A-AAYF	0	1364
Prostate Adenocarcinoma	TCGA-2A-AAYO	0	1272
Prostate Adenocarcinoma	TCGA-CH-5746	0	731
Prostate Adenocarcinoma	TCGA-EJ-7321	0	824
Prostate Adenocarcinoma	TCGA-EJ-A46I	0	668
Prostate Adenocarcinoma	TCGA-EJ-A65G	0	666
Prostate Adenocarcinoma	TCGA-G9-6336	0	2068
Prostate Adenocarcinoma	TCGA-CH-5792	0	91
Prostate Adenocarcinoma	TCGA-EJ-5505	0	922
Prostate Adenocarcinoma	TCGA-EJ-5524	1	265
Prostate Adenocarcinoma	TCGA-EJ-5532	0	1828
Prostate Adenocarcinoma	TCGA-G9-6362	0	1443
Prostate Adenocarcinoma	TCGA-HC-8262	0	679
Prostate Adenocarcinoma	TCGA-CH-5740	0	31
Prostate Adenocarcinoma	TCGA-EJ-A46E	0	524
Prostate Adenocarcinoma	TCGA-EJ-A46F	1	215
Prostate Adenocarcinoma	TCGA-J4-A6G3	1	618
Prostate Adenocarcinoma	TCGA-J9-A52C	0	178
Prostate Adenocarcinoma	TCGA-KK-A6E1	0	2198
Prostate Adenocarcinoma	TCGA-KK-A8IF	1	648
Prostate Adenocarcinoma	TCGA-V1-A9OY	0	1067
Prostate Adenocarcinoma	TCGA-YL-A9WY	1	765
Prostate Adenocarcinoma	TCGA-ZG-A9LN	0	115
Prostate Adenocarcinoma	TCGA-EJ-8470	0	1159
Prostate Adenocarcinoma	TCGA-EJ-A7NK	0	476
Prostate Adenocarcinoma	TCGA-EJ-A8FN	0	329
Prostate Adenocarcinoma	TCGA-G9-6353	0	1542
Prostate Adenocarcinoma	TCGA-G9-6371	0	1226
Prostate Adenocarcinoma	TCGA-G9-7519	0	849
Prostate Adenocarcinoma	TCGA-HI-7170	0	2522
Prostate Adenocarcinoma	TCGA-G9-6339	1	1634
Prostate Adenocarcinoma	TCGA-HC-7738	1	420
Prostate Adenocarcinoma	TCGA-HC-8216	0	682
Prostate Adenocarcinoma	TCGA-YL-A8HJ	0	1611
Prostate Adenocarcinoma	TCGA-HC-7742	0	938
Prostate Adenocarcinoma	TCGA-HC-A9TH	1	351
Prostate Adenocarcinoma	TCGA-YL-A8HL	0	1565
Prostate Adenocarcinoma	TCGA-YL-A8SP	1	2036
Prostate Adenocarcinoma	TCGA-ZG-A9L5	0	908
Prostate Adenocarcinoma	TCGA-EJ-5496	0	595
Prostate Adenocarcinoma	TCGA-G9-6347	0	2089
Prostate Adenocarcinoma	TCGA-HC-7736	0	1103
Prostate Adenocarcinoma	TCGA-J4-AAU2	0	825
Prostate Adenocarcinoma	TCGA-QU-A6IM	0	1247
Prostate Adenocarcinoma	TCGA-EJ-7123	0	2572
Prostate Adenocarcinoma	TCGA-EJ-A65F	1	75
Prostate Adenocarcinoma	TCGA-HC-7740	0	717
Prostate Adenocarcinoma	TCGA-J4-A67O	0	839
Prostate Adenocarcinoma	TCGA-EJ-A8FP	1	117
Prostate Adenocarcinoma	TCGA-KK-A6E0	1	941
Prostate Adenocarcinoma	TCGA-MG-AAMC	0	173
Prostate Adenocarcinoma	TCGA-V1-A9Z8	0	827
Prostate Adenocarcinoma	TCGA-YL-A8HK	1	1376
Prostate Adenocarcinoma	TCGA-YL-A9WL	1	740
Prostate Adenocarcinoma	TCGA-H9-A6BX	0	941
Prostate Adenocarcinoma	TCGA-CH-5762	0	1339
Prostate Adenocarcinoma	TCGA-EJ-5515	0	1832
Prostate Adenocarcinoma	TCGA-EJ-5542	0	1513
Prostate Adenocarcinoma	TCGA-G9-6356	0	1434
Prostate Adenocarcinoma	TCGA-G9-6367	0	1222
Prostate Adenocarcinoma	TCGA-HC-7209	0	440
Prostate Adenocarcinoma	TCGA-HC-7748	0	792
Prostate Adenocarcinoma	TCGA-HC-8264	0	48
Prostate Adenocarcinoma	TCGA-HC-A6AQ	0	106
Prostate Adenocarcinoma	TCGA-KK-A7AY	1	1124
Prostate Adenocarcinoma	TCGA-V1-A8MM	1	990
Prostate Adenocarcinoma	TCGA-VP-A872	0	3631
Prostate Adenocarcinoma	TCGA-YL-A8SJ	1	752
Prostate Adenocarcinoma	TCGA-V1-A9O7	1	819
Prostate Adenocarcinoma	TCGA-ZG-A9L9	1	51
Prostate Adenocarcinoma	TCGA-ZG-A9LY	0	370
Prostate Adenocarcinoma	TCGA-EJ-AB20	0	131
Prostate Adenocarcinoma	TCGA-V1-A9OT	1	292
Prostate Adenocarcinoma	TCGA-CH-5789	0	304
Prostate Adenocarcinoma	TCGA-EJ-5499	0	1415
Prostate Adenocarcinoma	TCGA-EJ-5530	0	1832
Prostate Adenocarcinoma	TCGA-EJ-7327	0	923
Prostate Adenocarcinoma	TCGA-EJ-A7NN	1	197
Prostate Adenocarcinoma	TCGA-G9-6338	0	2028
Prostate Adenocarcinoma	TCGA-G9-6342	0	1696
Prostate Adenocarcinoma	TCGA-G9-6361	0	1415
Prostate Adenocarcinoma	TCGA-G9-6366	0	1947
Prostate Adenocarcinoma	TCGA-G9-6377	0	958
Prostate Adenocarcinoma	TCGA-G9-6496	0	1726
Prostate Adenocarcinoma	TCGA-HC-7752	0	782
Prostate Adenocarcinoma	TCGA-HC-A6AP	0	71
Prostate Adenocarcinoma	TCGA-J4-A67N	1	442
Prostate Adenocarcinoma	TCGA-QU-A6IN	0	4264
Prostate Adenocarcinoma	TCGA-X4-A8KS	0	979
Prostate Adenocarcinoma	TCGA-YL-A8SQ	1	329
Prostate Adenocarcinoma	TCGA-CH-5761	0	28
Prostate Adenocarcinoma	TCGA-V1-A9OA	0	636
Prostate Adenocarcinoma	TCGA-XK-AAJR	1	131
Prostate Adenocarcinoma	TCGA-ZG-A9L4	0	1108
Prostate Adenocarcinoma	TCGA-EJ-7786	0	1096
Prostate Adenocarcinoma	TCGA-EJ-5531	0	1273
Prostate Adenocarcinoma	TCGA-EJ-7314	0	1150
Prostate Adenocarcinoma	TCGA-EJ-A65J	0	451
Prostate Adenocarcinoma	TCGA-G9-6343	0	2450
Prostate Adenocarcinoma	TCGA-HC-7081	0	1136
Prostate Adenocarcinoma	TCGA-KK-A7AQ	1	1217
Prostate Adenocarcinoma	TCGA-M7-A71Z	0	643
Prostate Adenocarcinoma	TCGA-TP-A8TV	0	610
Prostate Adenocarcinoma	TCGA-VN-A88N	0	766
Prostate Adenocarcinoma	TCGA-YL-A8SB	1	1384
Prostate Adenocarcinoma	TCGA-YL-A8SF	0	1373
Prostate Adenocarcinoma	TCGA-FC-7961	0	469
Prostate Adenocarcinoma	TCGA-G9-A9S4	0	906
Prostate Adenocarcinoma	TCGA-HC-7211	0	1221
Prostate Adenocarcinoma	TCGA-HI-7168	1	2505
Prostate Adenocarcinoma	TCGA-J9-A52B	1	57
Prostate Adenocarcinoma	TCGA-XJ-A9DI	0	1461
Prostate Adenocarcinoma	TCGA-XK-AAJA	0	930
Prostate Adenocarcinoma	TCGA-XK-AAK1	0	979
Prostate Adenocarcinoma	TCGA-EJ-5509	0	1464
Prostate Adenocarcinoma	TCGA-KK-A6E5	0	2073
Prostate Adenocarcinoma	TCGA-CH-5772	0	486
Prostate Adenocarcinoma	TCGA-EJ-7784	0	781
Prostate Adenocarcinoma	TCGA-EJ-8468	0	2347
Prostate Adenocarcinoma	TCGA-H9-A6BY	0	112
Prostate Adenocarcinoma	TCGA-HC-7075	0	601
Prostate Adenocarcinoma	TCGA-J4-A67S	1	708
Prostate Adenocarcinoma	TCGA-J4-A67T	0	183
Prostate Adenocarcinoma	TCGA-J4-A83I	0	685
Prostate Adenocarcinoma	TCGA-XJ-A9DK	0	275
Prostate Adenocarcinoma	TCGA-YL-A8S9	1	1006
Prostate Adenocarcinoma	TCGA-CH-5771	0	396
Prostate Adenocarcinoma	TCGA-EJ-5521	0	2279
Prostate Adenocarcinoma	TCGA-EJ-8472	1	196
Prostate Adenocarcinoma	TCGA-V1-A9OH	0	2403
Prostate Adenocarcinoma	TCGA-V1-A9Z9	0	540
Prostate Adenocarcinoma	TCGA-XK-AAIV	0	1133
Prostate Adenocarcinoma	TCGA-YL-A9WI	0	1623
Prostate Adenocarcinoma	TCGA-YL-A9WK	1	1009
Prostate Adenocarcinoma	TCGA-CH-5748	0	31
Prostate Adenocarcinoma	TCGA-CH-5790	0	974
Prostate Adenocarcinoma	TCGA-EJ-7331	0	742
Prostate Adenocarcinoma	TCGA-EJ-A7NM	0	128
Prostate Adenocarcinoma	TCGA-G9-6363	0	1378
Prostate Adenocarcinoma	TCGA-G9-7525	0	994
Prostate Adenocarcinoma	TCGA-HC-7077	0	2115
Prostate Adenocarcinoma	TCGA-HC-A6AL	0	67
Prostate Adenocarcinoma	TCGA-QU-A6IL	0	97
Prostate Adenocarcinoma	TCGA-TP-A8TT	0	526
Prostate Adenocarcinoma	TCGA-YL-A8SO	0	3479
Prostate Adenocarcinoma	TCGA-YL-A8SR	0	273
Prostate Adenocarcinoma	TCGA-4L-AA1F	0	350
Prostate Adenocarcinoma	TCGA-CH-5744	0	60
Prostate Adenocarcinoma	TCGA-EJ-5519	0	1962
Prostate Adenocarcinoma	TCGA-EJ-A8FU	0	138
Prostate Adenocarcinoma	TCGA-HC-A9TE	1	216
Prostate Adenocarcinoma	TCGA-KK-A59V	0	3440
Prostate Adenocarcinoma	TCGA-M7-A724	0	889
Prostate Adenocarcinoma	TCGA-V1-A9O5	1	124
Prostate Adenocarcinoma	TCGA-V1-A9ZG	0	1517
Prostate Adenocarcinoma	TCGA-ZG-A9L6	1	664
Prostate Adenocarcinoma	TCGA-ZG-A9LS	0	516
Prostate Adenocarcinoma	TCGA-Y6-A8TL	0	992
Prostate Adenocarcinoma	TCGA-CH-5739	0	671
Prostate Adenocarcinoma	TCGA-CH-5794	0	882
Prostate Adenocarcinoma	TCGA-EJ-5504	0	1427
Prostate Adenocarcinoma	TCGA-EJ-5508	0	1965
Prostate Adenocarcinoma	TCGA-EJ-7781	0	1073
Prostate Adenocarcinoma	TCGA-EJ-A65M	0	230
Prostate Adenocarcinoma	TCGA-HC-7745	0	721
Prostate Adenocarcinoma	TCGA-J4-A67R	0	910
Prostate Adenocarcinoma	TCGA-KK-A7B1	0	1063
Prostate Adenocarcinoma	TCGA-KK-A8IL	1	628
Prostate Adenocarcinoma	TCGA-ZG-A8QZ	0	308
Prostate Adenocarcinoma	TCGA-CH-5754	0	62
Prostate Adenocarcinoma	TCGA-EJ-7115	0	2687
Prostate Adenocarcinoma	TCGA-J9-A52E	0	323
Prostate Adenocarcinoma	TCGA-KK-A8IB	0	83
Prostate Adenocarcinoma	TCGA-M7-A722	1	559
Prostate Adenocarcinoma	TCGA-V1-A9OL	1	105
Prostate Adenocarcinoma	TCGA-X4-A8KQ	0	1383
Prostate Adenocarcinoma	TCGA-ZG-A9M4	0	547
Prostate Adenocarcinoma	TCGA-CH-5767	0	458
Prostate Adenocarcinoma	TCGA-HC-7818	0	938
Prostate Adenocarcinoma	TCGA-QU-A6IP	0	2620
Prostate Adenocarcinoma	TCGA-CH-5743	1	425
Prostate Adenocarcinoma	TCGA-CH-5763	0	365
Prostate Adenocarcinoma	TCGA-CH-5764	0	31
Prostate Adenocarcinoma	TCGA-EJ-5514	0	1829
Prostate Adenocarcinoma	TCGA-G9-6333	0	2465
Prostate Adenocarcinoma	TCGA-G9-6385	0	830
Prostate Adenocarcinoma	TCGA-G9-6494	0	1771
Prostate Adenocarcinoma	TCGA-G9-6499	0	1543
Prostate Adenocarcinoma	TCGA-G9-7510	0	1185
Prostate Adenocarcinoma	TCGA-HC-7231	0	939
Prostate Adenocarcinoma	TCGA-HC-7232	1	766
Prostate Adenocarcinoma	TCGA-HC-8265	0	483
Prostate Adenocarcinoma	TCGA-KC-A4BV	1	1328
Prostate Adenocarcinoma	TCGA-KK-A59Z	0	2628
Prostate Adenocarcinoma	TCGA-CH-5752	0	943
Prostate Adenocarcinoma	TCGA-EJ-5518	1	2104
Prostate Adenocarcinoma	TCGA-EJ-7789	0	1105
Prostate Adenocarcinoma	TCGA-EJ-A46B	0	657
Prostate Adenocarcinoma	TCGA-EJ-A65D	0	393
Prostate Adenocarcinoma	TCGA-HC-7080	1	894
Prostate Adenocarcinoma	TCGA-J4-AATZ	1	79
Prostate Adenocarcinoma	TCGA-XK-AAJP	0	1259
Prostate Adenocarcinoma	TCGA-YL-A8HM	1	1473
Prostate Adenocarcinoma	TCGA-YL-A8SC	1	152
Prostate Adenocarcinoma	TCGA-ZG-A9L1	0	1302
Prostate Adenocarcinoma	TCGA-ZG-A9LZ	0	692
Prostate Adenocarcinoma	TCGA-EJ-A65E	0	417
Prostate Adenocarcinoma	TCGA-V1-A9OQ	0	371
Prostate Adenocarcinoma	TCGA-XJ-A83F	0	1127
Prostate Adenocarcinoma	TCGA-EJ-5506	0	1381
Prostate Adenocarcinoma	TCGA-EJ-7791	0	1118
Prostate Adenocarcinoma	TCGA-EJ-7794	0	1306
Prostate Adenocarcinoma	TCGA-G9-6329	0	1266
Prostate Adenocarcinoma	TCGA-HC-A631	0	54
Prostate Adenocarcinoma	TCGA-HC-A6AN	0	49
Prostate Adenocarcinoma	TCGA-VP-A875	0	2309
Prostate Adenocarcinoma	TCGA-YL-A8HO	1	1068
Prostate Adenocarcinoma	TCGA-YL-A8SK	0	1408
Prostate Adenocarcinoma	TCGA-YL-A9WH	0	427
Prostate Adenocarcinoma	TCGA-EJ-5525	1	546
Prostate Adenocarcinoma	TCGA-KK-A7B0	1	606
Prostate Adenocarcinoma	TCGA-ZG-A8QY	0	404
Prostate Adenocarcinoma	TCGA-ZG-A9LU	0	579
Prostate Adenocarcinoma	TCGA-FC-A8O0	0	616
Prostate Adenocarcinoma	TCGA-H9-7775	0	185
Prostate Adenocarcinoma	TCGA-XA-A8JR	0	376
Prostate Adenocarcinoma	TCGA-CH-5745	0	91
Prostate Adenocarcinoma	TCGA-EJ-7315	0	1008
Prostate Adenocarcinoma	TCGA-G9-6348	0	1515
Prostate Adenocarcinoma	TCGA-G9-6373	0	811
Prostate Adenocarcinoma	TCGA-G9-6379	0	1778
Prostate Adenocarcinoma	TCGA-J4-A67K	0	1004
Prostate Adenocarcinoma	TCGA-J4-A6G1	0	769
Prostate Adenocarcinoma	TCGA-J4-A83J	0	696
Prostate Adenocarcinoma	TCGA-CH-5751	1	365
Prostate Adenocarcinoma	TCGA-EJ-5495	0	1760
Prostate Adenocarcinoma	TCGA-HC-A632	0	61
Prostate Adenocarcinoma	TCGA-KK-A6E8	0	1770
Prostate Adenocarcinoma	TCGA-KK-A7B2	1	692
Prostate Adenocarcinoma	TCGA-V1-A9ZI	0	1640
Prostate Adenocarcinoma	TCGA-V1-A9ZR	0	1361
Prostate Adenocarcinoma	TCGA-YL-A8S8	1	679
Prostate Adenocarcinoma	TCGA-YL-A9WX	1	1506
Prostate Adenocarcinoma	TCGA-YL-A8SI	1	1423
Prostate Adenocarcinoma	TCGA-EJ-5527	0	1778
Prostate Adenocarcinoma	TCGA-EJ-8474	0	766
Prostate Adenocarcinoma	TCGA-KK-A6E4	1	3502
Prostate Adenocarcinoma	TCGA-KK-A6E6	0	3447
Prostate Adenocarcinoma	TCGA-YL-A8SA	0	512
Prostate Adenocarcinoma	TCGA-YL-A8SH	1	875
Prostate Adenocarcinoma	TCGA-2A-A8W3	1	198
Prostate Adenocarcinoma	TCGA-CH-5788	0	821
Prostate Adenocarcinoma	TCGA-HC-7078	0	1985
Prostate Adenocarcinoma	TCGA-ZG-A9MC	0	455
Prostate Adenocarcinoma	TCGA-EJ-7328	0	842
Prostate Adenocarcinoma	TCGA-EJ-A6RA	1	353
Prostate Adenocarcinoma	TCGA-HC-7749	0	724
Prostate Adenocarcinoma	TCGA-HC-8257	0	726
Prostate Adenocarcinoma	TCGA-HC-A6AS	0	44
Prostate Adenocarcinoma	TCGA-WW-A8ZI	0	449
Prostate Adenocarcinoma	TCGA-2A-A8VX	0	1378
Prostate Adenocarcinoma	TCGA-CH-5753	0	31
Prostate Adenocarcinoma	TCGA-EJ-7783	0	787
Prostate Adenocarcinoma	TCGA-VP-AA1N	0	1365
Prostate Adenocarcinoma	TCGA-ZG-A9L2	1	180
Prostate Adenocarcinoma	TCGA-EJ-7218	0	2542
Prostate Adenocarcinoma	TCGA-J4-AATV	0	553
Prostate Adenocarcinoma	TCGA-EJ-7317	0	771
Prostate Adenocarcinoma	TCGA-EJ-A46G	0	668
Prostate Adenocarcinoma	TCGA-G9-6365	0	1363
Prostate Adenocarcinoma	TCGA-EJ-7782	0	1167
Prostate Adenocarcinoma	TCGA-FC-A4JI	0	877
Prostate Adenocarcinoma	TCGA-J9-A52D	0	212
Prostate Adenocarcinoma	TCGA-VN-A943	0	496
Prostate Adenocarcinoma	TCGA-ZG-A9L0	0	355
Prostate Adenocarcinoma	TCGA-CH-5738	0	212
Prostate Adenocarcinoma	TCGA-CH-5768	0	731
Prostate Adenocarcinoma	TCGA-HC-7820	0	747
Prostate Adenocarcinoma	TCGA-CH-5750	0	396
Prostate Adenocarcinoma	TCGA-CH-5791	1	396
Prostate Adenocarcinoma	TCGA-G9-6364	0	1198
Prostate Adenocarcinoma	TCGA-ZG-A8QW	0	94
Prostate Adenocarcinoma	TCGA-KK-A5A1	1	203
Prostate Adenocarcinoma	TCGA-Y6-A9XI	0	526
Prostate Adenocarcinoma	TCGA-ZG-A9LB	0	583
Prostate Adenocarcinoma	TCGA-ZG-A9LM	0	378
Prostate Adenocarcinoma	TCGA-CH-5737	0	91
Prostate Adenocarcinoma	TCGA-HC-7233	0	1355
Prostate Adenocarcinoma	TCGA-ZG-A9KY	0	130
Prostate Adenocarcinoma	TCGA-ZG-A9N3	0	349
Prostate Adenocarcinoma	TCGA-ZG-A9NI	0	132
Prostate Adenocarcinoma	TCGA-FC-A66V	0	524
Prostate Adenocarcinoma	TCGA-HC-7210	0	868
Prostate Adenocarcinoma	TCGA-YL-A8SL	0	987
Prostate Adenocarcinoma	TCGA-XK-AAIR	0	972
Prostate Adenocarcinoma	TCGA-XK-AAJT	0	1434
Prostate Adenocarcinoma	TCGA-J4-A67Q	0	975
Prostate Adenocarcinoma	TCGA-FC-A6HD	0	789
Prostate Adenocarcinoma	TCGA-XK-AAIW	1	427
Prostate Adenocarcinoma	TCGA-HC-A76X	0	150
Prostate Adenocarcinoma	TCGA-J9-A8CN	0	1237
Prostate Adenocarcinoma	TCGA-KC-A4BL	1	193
Prostate Adenocarcinoma	TCGA-KC-A7F3	0	665
Prostate Adenocarcinoma	TCGA-KC-A7FD	0	270
Prostate Adenocarcinoma	TCGA-KC-A7FE	0	352
Prostate Adenocarcinoma	TCGA-KK-A8I5	0	3096
Prostate Adenocarcinoma	TCGA-KK-A8IJ	1	307
Prostate Adenocarcinoma	TCGA-V1-A8MJ	0	1791
Prostate Adenocarcinoma	TCGA-V1-A8WN	0	924
Prostate Adenocarcinoma	TCGA-2A-A8VT	0	1373
Prostate Adenocarcinoma	TCGA-EJ-A6RC	0	873
Prostate Adenocarcinoma	TCGA-HC-A76W	0	213
Prostate Adenocarcinoma	TCGA-HC-A8D1	0	573
Prostate Adenocarcinoma	TCGA-J9-A8CK	0	321
Prostate Adenocarcinoma	TCGA-J9-A8CL	1	132
Prostate Adenocarcinoma	TCGA-J9-A8CM	1	344
Prostate Adenocarcinoma	TCGA-KC-A4BR	1	1022
Prostate Adenocarcinoma	TCGA-KC-A7F6	0	263
Prostate Adenocarcinoma	TCGA-KC-A7FA	0	598
Prostate Adenocarcinoma	TCGA-KK-A7AP	0	196
Prostate Adenocarcinoma	TCGA-KK-A7AU	1	207
Prostate Adenocarcinoma	TCGA-KK-A7B3	1	294
Prostate Adenocarcinoma	TCGA-KK-A8I4	1	1162
Prostate Adenocarcinoma	TCGA-KK-A8I6	0	668
Prostate Adenocarcinoma	TCGA-KK-A8I8	0	967
Prostate Adenocarcinoma	TCGA-KK-A8I9	1	940
Prostate Adenocarcinoma	TCGA-KK-A8IC	1	1060
Prostate Adenocarcinoma	TCGA-KK-A8IH	0	2013
Prostate Adenocarcinoma	TCGA-KK-A8II	1	626
Prostate Adenocarcinoma	TCGA-SU-A7E7	0	551
Prostate Adenocarcinoma	TCGA-V1-A8MG	0	857
Prostate Adenocarcinoma	TCGA-V1-A8ML	0	448
Prostate Adenocarcinoma	TCGA-V1-A8MU	0	1876
Prostate Adenocarcinoma	TCGA-V1-A8WL	0	1948
Prostate Adenocarcinoma	TCGA-V1-A8WS	0	474
Prostate Adenocarcinoma	TCGA-V1-A8X3	0	202
Prostate Adenocarcinoma	TCGA-XQ-A8TB	0	770
Prostate Adenocarcinoma	TCGA-HC-A8CY	0	290
Prostate Adenocarcinoma	TCGA-HC-A8D0	0	775
Prostate Adenocarcinoma	TCGA-KK-A8IA	0	1931
Prostate Adenocarcinoma	TCGA-KK-A8ID	0	2107
Prostate Adenocarcinoma	TCGA-KK-A8IG	0	2505
Prostate Adenocarcinoma	TCGA-KK-A8IK	0	2052
Prostate Adenocarcinoma	TCGA-TK-A8OK	0	27
Prostate Adenocarcinoma	TCGA-V1-A8MF	0	1449
Prostate Adenocarcinoma	TCGA-V1-A8WV	0	686
Prostate Adenocarcinoma	TCGA-V1-A8WW	0	1078
Prostate Adenocarcinoma	TCGA-XQ-A8TA	1	146
Prostate Adenocarcinoma	TCGA-YJ-A8SW	0	148
